# Resistance to Pharmacological Ascorbate, Thioredoxin Reductase Inhibition, and Radiation in KEAP1 Mutant Lung Cancer Cells is Mediated by NRF2

**DOI:** 10.64898/2026.11.17.767416

**Authors:** S Sho, AM Tomanek-Chalkley, BA Wagner, DL Marren, SA Wasimi, AN Lengel, MQM Gentles, TJ Nels, CF Pulliam, MA Fath, TIA Evans, M Furqan, BG Allen, EB Taylor, AJ Dupuy, DR Spitz

## Abstract

Kelch-like ECH-associated protein 1 (KEAP1) mutations occur in 11-27% of non-small cell lung cancers (NSCLCs), leading to increased activity of nuclear factor erythroid 2 (NRF2), upregulating thiol and peroxide metabolism and promoting cancer therapy resistance. Inhibiting NRF2 target gene, thioredoxin reductase, with FDA approved Auranofin (AUR) inhibits thioredoxin-mediated H_2_O_2_ metabolism and pharmacological ascorbate (P-AscH^-^) selectively increases H_2_O_2_ in NSCLCs.

The current study shows KEAP1 mutant NSCLCs (A549, H460, H2030) were resistant to P-AscH^-^ or AUR, relative to KEAP1 WT (H1299T, Calu6, H292). AUR pretreatment synergistically enhanced P-AscH⁻ cytotoxicity in all NSCLCs but not in primary human lung epithelial cells (HBEpCs). N-Acetyl-L-Cysteine (NAC) or catalase overexpression protected NSCLCs from toxicity induced by AUR + P-AscH⁻ and NAC inhibited glutathione disulfide (GSSG) accumulation demonstrating the involvement of thiol oxidation and H_2_O_2_ in the mechanism.

Knockout (KO) of KEAP1 in H1299T WT increased nuclear NRF2, NRF2 target genes, and increased resistance to radiation or P-AscH^-^. P-AscH^-^ combined with radiation significantly sensitized KEAP1 KO H1299Ts. KO of NRF2 in KEAP1 mutant A549 sensitized them to P-AscH^-^, AUR, and radiation. Significant changes in levels of GSH, GSSG, GSH/thioredoxin metabolic enzymes, and NRF2 target genes occurred in both KEAP1 and NRF2 KO cells. NRF2 KOs also demonstrated significant decreases in NADPH, NADP^+^, mitochondrial function, and Coenzyme A. These findings show the KEAP1–NRF2 pathway is a key mediator of redox-dependent metabolism and therapeutic resistance in NSCLC, supporting targeting thiol/peroxide metabolism using Aur + P-AscH^-^ to enhance treatment efficacy.

**Graphical Abstract:** 
