## Supplementary material for "Resistance to Pharmacological Ascorbate, Thioredoxin Reductase Inhibition, and Radiation in KEAP1 Mutant Lung Cancer Cells is Mediated by NRF2": Table S1

### Sheet: Supp_Table1
Table S1. Desecription of CRISPR targeted clones
Sample	sgRNA sequence
A549_NRF2_KO2	CAAGCTGGTTGAGACTACCA
A549_NRF2_KO3	GGAGTAGTTGGCAGATCCAC
A549_parental	None
A549_sgCTRL1	CGTTAATCGCGTATAATACG
A549_sgCTRL2	CGTTAATCGCGTATAATACG
H1299T_parental	None
H1299T-KEAP1-KO1	CACGGACAACGCTGTCGATC
H1299T-KEAP1-KO2	GGTCAAGTACCAGGATGCAC
H1299T_sgCTRL1	CGTTAATCGCGTATAATACG
